# Mice with a humanized immune system are resilient to transplantation of human microbiota

**DOI:** 10.1101/2021.10.06.463343

**Authors:** Wei Zhou, Kin-hoe Chow, Rory Geyer, Paola Peshkepija, Elizabeth Fleming, Chun Yu, Karolina Palucka, Julia Oh

## Abstract

Human gut microbiota has co-evolved with human, and plays important roles in regulating the development and functioning of the host immune system. To study the human-specific microbiome-immunune interaction in an animal model is challenging as the animal model needs to capture both the human-specific immune functions and the human-specific microbiome composition. Here we combined two widely-used humanization procedures to generate a humanized mouse model (HMA-huCD34) with functional human leukocytes developed from engrafted huCD34+ cells and human fecal microbes introduced through fecal microbiota transplantation, and investigated how the two introduced human components interact. We found that the engrafted human leukocytes are resilient to the transplanted human microbes, while reciprocally the transplanted microbial community in the huCD34 mice was significantly different from mice without a humanized immune system. By tracking the colonization of human fecal Bacteroides strains in the mouse gut, we found that the composition of the strain population changes over time, the trajectory of which depends upon the type of mouse. On the other hand, different from Bacteroides, *Akkermansia muciniphila* exhibited consistent and rapid fixation of a single donor strain in all tested mice, suggesting strong purifying selection common to all mouse types. Our prospect study illustrated the complex interactions between the transplanted microbiome and different host factors, and suggested that the humanized mouse model may not faithfully reproduce the human-specific microbiome-immune interaction.
