## Supplementary Table 1 for "Mice with a humanized immune system are resilient to transplantation of human microbiota"

### Sheet: Sheet1
bin ID	Completeness	Contamination	Taxonomic classification
bin.110	100	0	o__Clostridiales
bin.15	98.94	0.71	o__Clostridiales
bin.142	98.83	1.25	f__Lachnospiraceae
bin.133	98.66	0.67	o__Clostridiales
bin.125	98.49	1.04	f__Lachnospiraceae
bin.88	98.32	1.82	f__Lachnospiraceae
bin.150	98.25	3.86	k__Bacteria
bin.93	98.2	4.59	f__Lachnospiraceae
bin.73	98.16	1.72	f__Lachnospiraceae
bin.94	98.11	2.02	k__Bacteria
bin.83	98.11	0	k__Bacteria
bin.158	98.1	1.29	o__Clostridiales
bin.54	97.97	0.86	f__Lachnospiraceae
bin.123	97.55	0.57	g__Bacteroides
bin.21	97.55	0	o__Clostridiales
bin.51	97.51	2.09	f__Lachnospiraceae
bin.163	97.29	0.67	o__Clostridiales
bin.16	97.21	2.22	o__Clostridiales
bin.116	97.09	0.67	o__Clostridiales
bin.67	97.04	1.86	f__Lachnospiraceae
bin.23	97.04	0.12	f__Lachnospiraceae
bin.41	96.87	2.46	o__Clostridiales
bin.5	96.48	0	o__Clostridiales
bin.106	96.41	0.72	f__Lachnospiraceae
bin.8	96.25	1.16	o__Clostridiales
bin.43	95.97	0.67	o__Clostridiales
bin.140	95.84	1.34	o__Clostridiales
bin.119	95.81	1.34	o__Clostridiales
bin.92	95.71	0.68	o__Clostridiales
bin.115	95.22	1.48	f__Lachnospiraceae
bin.120	95.22	0.78	g__Lactobacillus
bin.147	95.16	2.02	c__Clostridia
bin.47	95.09	1.63	f__Lachnospiraceae
bin.80	94.64	0	o__Clostridiales
bin.121	94.52	0.51	f__Lachnospiraceae
bin.52	94.48	2.91	o__Clostridiales
bin.13	94.33	1.36	k__Bacteria
bin.136	94.04	0.63	o__Clostridiales
bin.114	93.99	2.01	f__Lachnospiraceae
bin.75	93.99	2.06	f__Lachnospiraceae
bin.109	93.55	2.59	f__Lachnospiraceae
bin.146	93.51	2.01	o__Clostridiales
bin.130	92.98	1.12	k__Bacteria
bin.79	92.54	1.05	o__Clostridiales
bin.82	92.39	4.17	o__Clostridiales
bin.9	92.34	1.64	c__Clostridia
bin.117	92.13	0.49	o__Clostridiales
bin.30	91.98	2.85	f__Lachnospiraceae
bin.108	91	0.97	f__Lachnospiraceae
bin.155	90.98	3.02	o__Clostridiales
bin.17	90.83	0.06	o__Clostridiales
bin.159	90.65	4.03	f__Lachnospiraceae
bin.60	90.06	0.89	o__Clostridiales
