## Supplementary Table 2 for "Mice with a humanized immune system are resilient to transplantation of human microbiota"

### Sheet: mWGS collected in this study
Sample ID	Host	Mouse ID	Treatment	Days post-FMT	Paired-end read count	Singleton read count	Data generated in
2	DONOR	N/A	N/A	N/A	5216065	56768	This study
7	CD34	P1533	preFMT	N/A	4197906	44231	This study
8	CD34	P1534	preFMT	N/A	6101434	47137	This study
13	CD34	P1537	preFMT	N/A	4221787	50533	This study
14	CD34	P1538	preFMT	N/A	4795041	61255	This study
19	CD34	P1541	preFMT	N/A	4405314	48538	This study
20	CD34	P1542	preFMT	N/A	4856536	45463	This study
25	CD34	P1545	preFMT	N/A	3883912	45967	This study
26	CD34	P1546	preFMT	N/A	4855906	50364	This study
31	CD34	P1535	preFMT	N/A	5211672	98407	This study
32	CD34	P1536	preFMT	N/A	5090743	115283	This study
37	CD34	P1539	preFMT	N/A	3528972	77130	This study
38	CD34	P1540	preFMT	N/A	4919369	107139	This study
43	CD34	P1543	preFMT	N/A	4204012	39933	This study
44	CD34	P1544	preFMT	N/A	3614441	42017	This study
49	CD34	P1547	preFMT	N/A	5337378	42445	This study
50	CD34	P1548	preFMT	N/A	3583979	46294	This study
55	CD34	P1533	preFMT	N/A	4405269	49215	This study
56	CD34	P1534	preFMT	N/A	4738181	61610	This study
61	CD34	P1537	preFMT	N/A	4909163	59652	This study
62	CD34	P1538	preFMT	N/A	7663918	86606	This study
67	CD34	P1535	preFMT	N/A	4146022	39710	This study
68	CD34	P1536	preFMT	N/A	4415442	47666	This study
73	CD34	P1539	preFMT	N/A	5965146	44069	This study
74	CD34	P1540	preFMT	N/A	2896282	36123	This study
79	CD34	P1537	preFMT	N/A	4892474	75321	This study
80	CD34	P1538	preFMT	N/A	5916144	103466	This study
85	CD34	P1539	preFMT	N/A	6389957	48275	This study
86	CD34	P1540	preFMT	N/A	4769168	43313	This study
91	CD34	P1537	preFMT	N/A	8130627	123285	This study
92	CD34	P1538	preFMT	N/A	6143250	94262	This study
97	CD34	P1539	preFMT	N/A	10921055	167620	This study
98	CD34	P1540	preFMT	N/A	8738381	112627	This study
103	CD34	P1541	postFMT	7	4599363	67679	This study
104	CD34	P1542	postFMT	7	6960554	108458	This study
109	CD34	P1545	postFMT	7	5075378	75809	This study
110	CD34	P1546	postFMT	7	4318137	75080	This study
115	CD34	P1543	postFMT	7	8488936	72791	This study
116	CD34	P1544	postFMT	7	4689843	46442	This study
121	CD34	P1547	postFMT	7	4319000	44623	This study
122	CD34	P1548	postFMT	7	9030656	91171	This study
127	CD34	P1545	postFMT	14	3566058	78919	This study
128	CD34	P1546	postFMT	14	4145469	95928	This study
133	CD34	P1547	postFMT	14	4096131	33757	This study
134	CD34	P1548	postFMT	14	4123104	45393	This study
139	CD34	P1545	postFMT	21	8543581	122273	This study
140	CD34	P1546	postFMT	21	11952159	190714	This study
145	CD34	P1547	postFMT	21	13235232	216803	This study
146	CD34	P1548	postFMT	21	11548509	183286	This study
5	SGM3	P1517	preFMT	N/A	5729823	69957	This study
6	SGM3	P1518	preFMT	N/A	6497462	44673	This study
11	SGM3	P1521	preFMT	N/A	4272119	43406	This study
12	SGM3	P1522	preFMT	N/A	5539809	54676	This study
17	SGM3	P1525	preFMT	N/A	4956442	53543	This study
18	SGM3	P1526	preFMT	N/A	5560120	67054	This study
23	SGM3	P1529	preFMT	N/A	3447579	38922	This study
24	SGM3	P1530	preFMT	N/A	5753397	51544	This study
29	SGM3	P1519	preFMT	N/A	5913893	128339	This study
30	SGM3	P1520	preFMT	N/A	4520479	101888	This study
35	SGM3	P1523	preFMT	N/A	3634226	69007	This study
36	SGM3	P1524	preFMT	N/A	3535787	83927	This study
41	SGM3	P1527	preFMT	N/A	3622962	39164	This study
42	SGM3	P1528	preFMT	N/A	4949166	58660	This study
47	SGM3	P1531	preFMT	N/A	3098701	30588	This study
48	SGM3	P1532	preFMT	N/A	2556085	33306	This study
53	SGM3	P1517	preFMT	N/A	4892962	68252	This study
54	SGM3	P1518	preFMT	N/A	3621743	53787	This study
59	SGM3	P1521	preFMT	N/A	4882730	50024	This study
60	SGM3	P1522	preFMT	N/A	2785274	42553	This study
65	SGM3	P1519	preFMT	N/A	2825947	33696	This study
66	SGM3	P1520	preFMT	N/A	2414575	30590	This study
71	SGM3	P1523	preFMT	N/A	3628583	31676	This study
72	SGM3	P1524	preFMT	N/A	2889521	36319	This study
77	SGM3	P1521	preFMT	N/A	3396702	91888	This study
78	SGM3	P1522	preFMT	N/A	2709657	76887	This study
83	SGM3	P1523	preFMT	N/A	2647934	32079	This study
84	SGM3	P1524	preFMT	N/A	3758776	42241	This study
89	SGM3	P1521	preFMT	N/A	5878150	105380	This study
90	SGM3	P1522	preFMT	N/A	4213088	82599	This study
95	SGM3	P1523	preFMT	N/A	5915111	101887	This study
96	SGM3	P1524	preFMT	N/A	7594869	140872	This study
101	SGM3	P1525	postFMT	7	4854835	85332	This study
102	SGM3	P1526	postFMT	7	3558597	63981	This study
107	SGM3	P1529	postFMT	7	7837854	73678	This study
108	SGM3	P1530	postFMT	7	7467092	98147	This study
113	SGM3	P1527	postFMT	7	4016212	44848	This study
114	SGM3	P1528	postFMT	7	4227865	48705	This study
119	SGM3	P1531	postFMT	7	4465314	40065	This study
120	SGM3	P1532	postFMT	7	5234877	58866	This study
125	SGM3	P1529	postFMT	14	4482561	95353	This study
126	SGM3	P1530	postFMT	14	3811875	114665	This study
131	SGM3	P1531	postFMT	14	3438175	28198	This study
132	SGM3	P1532	postFMT	14	3888613	39660	This study
137	SGM3	P1529	postFMT	21	4600236	74523	This study
138	SGM3	P1530	postFMT	21	8054868	133479	This study
143	SGM3	P1531	postFMT	21	7813445	97524	This study
144	SGM3	P1532	postFMT	21	6999254	128018	This study

### Sheet: previous mWGS samples
SampleID	Host	Mouse ID	Treatment	Days post-FMT	Paired-end read count	Singleton read count	Data generated in
118	DONOR	N/A	N/A	N/A	2843283	11310	Zhou et al. 2018
73	NSG	P1085	postFMT	7	4584349	80663	Zhou et al. 2018
74	NSG	P1086	postFMT	7	4701078	78254	Zhou et al. 2018
75	NSG	P1087	postFMT	7	3717812	73610	Zhou et al. 2018
76	NSG	P1088	postFMT	7	4039300	61322	Zhou et al. 2018
77	NSG	P1089	postFMT	7	3592510	64392	Zhou et al. 2018
84	C57BL6	P1097	postFMT	7	1360035	23627	Zhou et al. 2018
85	C57BL6	P1098	postFMT	7	1575531	30428	Zhou et al. 2018
86	C57BL6	P1099	postFMT	7	5430991	85764	Zhou et al. 2018
87	C57BL6	P1100	postFMT	7	1707791	30340	Zhou et al. 2018
88	C57BL6	P1101	postFMT	7	923414	15353	Zhou et al. 2018
89	C57BL6	P1102	postFMT	7	3987145	74133	Zhou et al. 2018
101	NSG	P1085	postFMT	14	702801	28062	Zhou et al. 2018
102	NSG	P1086	postFMT	14	1451376	39542	Zhou et al. 2018
103	NSG	P1087	postFMT	14	2924641	81441	Zhou et al. 2018
104	NSG	P1088	postFMT	14	1259819	50057	Zhou et al. 2018
105	NSG	P1089	postFMT	14	1330484	39361	Zhou et al. 2018
112	C57BL6	P1097	postFMT	14	971955	21907	Zhou et al. 2018
113	C57BL6	P1098	postFMT	14	1257657	27783	Zhou et al. 2018
114	C57BL6	P1099	postFMT	14	72833592	1068393	Zhou et al. 2018
115	C57BL6	P1100	postFMT	14	4122454	73355	Zhou et al. 2018
116	C57BL6	P1101	postFMT	14	1773548	35886	Zhou et al. 2018
117	C57BL6	P1102	postFMT	14	5138322	93584	Zhou et al. 2018
119	NSG	P1085	postFMT	21	4990765	26605	Zhou et al. 2018
120	NSG	P1086	postFMT	21	5532186	26605	Zhou et al. 2018
121	NSG	P1087	postFMT	21	4691108	20215	Zhou et al. 2018
122	NSG	P1088	postFMT	21	4256669	20906	Zhou et al. 2018
123	NSG	P1089	postFMT	21	4475244	18436	Zhou et al. 2018
129	C57BL6	P1097	postFMT	21	5824508	31929	Zhou et al. 2018
130	C57BL6	P1098	postFMT	21	4599577	22441	Zhou et al. 2018
131	C57BL6	P1099	postFMT	21	6386037	51284	Zhou et al. 2018
132	C57BL6	P1100	postFMT	21	3833043	55426	Zhou et al. 2018
133	C57BL6	P1101	postFMT	21	5101642	38720	Zhou et al. 2018
134	C57BL6	P1102	postFMT	21	5779521	49126	Zhou et al. 2018
Up_99	NSG	P1509	postFMT	7	3937039	75586	Previous unpublished experiments
Up_100	NSG	P1510	postFMT	7	4353412	78507	Previous unpublished experiments
Up_105	NSG	P1513	postFMT	7	6248618	107316	Previous unpublished experiments
Up_106	NSG	P1514	postFMT	7	5531874	83805	Previous unpublished experiments
Up_111	NSG	P1511	postFMT	7	4775289	51561	Previous unpublished experiments
Up_112	NSG	P1512	postFMT	7	4187590	48754	Previous unpublished experiments
Up_117	NSG	P1515	postFMT	7	4043362	47619	Previous unpublished experiments
Up_118	NSG	P1516	postFMT	7	4340288	49853	Previous unpublished experiments
Up_123	NSG	P1513	postFMT	14	4413073	84839	Previous unpublished experiments
Up_124	NSG	P1514	postFMT	14	4101875	101563	Previous unpublished experiments
Up_129	NSG	P1515	postFMT	14	3243736	31367	Previous unpublished experiments
Up_130	NSG	P1516	postFMT	14	2794167	36060	Previous unpublished experiments
Up_135	NSG	P1513	postFMT	21	6981493	117054	Previous unpublished experiments
Up_136	NSG	P1514	postFMT	21	8853700	127075	Previous unpublished experiments
Up_141	NSG	P1515	postFMT	21	10385273	155926	Previous unpublished experiments
Up_142	NSG	P1516	postFMT	21	11323846	194306	Previous unpublished experiments
