## Supplementary Table 3 for "Mice with a humanized immune system are resilient to transplantation of human microbiota"

### Sheet: Sheet1
A. muciniphila ACC #	Within-species relative abundance >5% in at least one sample?
GCF_000020225.1	No
GCF_000723745.2	No
GCF_001688765.2	No
GCF_002161325.1	Yes
GCF_002201495.1	No
GCF_002884915.1	No
GCF_002884975.1	No
GCF_002884995.1	No
GCF_002885015.1	Yes
GCF_002885025.1	No
GCF_002885055.1	Yes
GCF_002885075.1	No
GCF_002885095.1	No
GCF_002885105.1	No
GCF_002885135.1	No
GCF_002885155.1	No
GCF_002885165.1	No
GCF_002885195.1	Yes
GCF_002885215.1	No
GCF_002885235.1	No
GCF_002885255.1	No
GCF_002885265.1	No
GCF_002885295.1	No
GCF_002885315.1	Yes
GCF_002885335.1	No
GCF_002885355.1	No
GCF_002885375.1	No
GCF_002885395.1	Yes
GCF_002885415.1	No
GCF_002885425.1	Yes
GCF_002885455.1	No
GCF_002885465.1	No
GCF_002885475.1	No
GCF_002885515.1	Yes
GCF_002885535.1	No
GCF_002885555.1	Yes
GCF_002885575.1	No
GCF_002885595.1	Yes
GCF_002885615.1	No
GCF_002885625.1	Yes
GCF_002885655.1	No
GCF_002885675.1	Yes
GCF_002885695.1	Yes
GCF_002885715.1	No
GCF_900184845.1	No
GCF_900184855.1	No
GCF_900184865.1	No
GCF_900184885.1	No
GCF_900184905.1	No
GCF_900184965.1	No
GCF_900184975.1	Yes
GCF_900184985.1	No
GCF_900185005.1	No
GCF_900185025.1	No
GCF_900185045.1	No
GCF_900185065.1	No
