## Supplementary Table 4 for "Mice with a humanized immune system are resilient to transplantation of human microbiota"

### Sheet: Sheet1
Mouse ID	Group ID	Treatment
P2901	1	ABT+FMT
P2902	1	ABT+FMT
P2903	2	ABT+FMT
P2904	2	ABT+FMT
P2905	3	ABT+FMT
P2906	3	ABT+FMT
P2907	4	ABT+FMT
P2908	4	ABT+FMT
P2909	5	ABT+FMT
P2910	5	ABT+FMT
P2911	6	ABT+FMT
P2912	6	ABT+FMT
P2913	7	ABT only
P2914	7	ABT only
P2915	8	ABT only
P2916	8	ABT only
P2917	9	ABT only
P2918	9	ABT only
P2919	10	ABT only
P2920	10	ABT only
P2921	11	ABT only
P2922	11	ABT only
P2923	12	ABT only
P2924	12	ABT only
P2945	13	noABT+noFMT
P2926	13	noABT+noFMT
P2927	14	noABT+noFMT
P2928	14	noABT+noFMT
P2929	15	noABT+noFMT
P2930	15	noABT+noFMT
P2931	16	noABT+noFMT
P2932	16	noABT+noFMT
P2933	16	noABT+noFMT
