## Supplementary Table 5 for "Mice with a humanized immune system are resilient to transplantation of human microbiota"

### Sheet: Sheet1
Antigen	Fluorochrome	Clone	Manufacturer	Cat.#
Human panel A
CD66b	FITC	G10F5	InVitrogen, (San Diego, CA)	11-2666-42
CD123	PE	6H6	InVitrogen, (San Diego, CA)	12-1239-42
CD4	PE-CF594	RPA-T4	BioLegend (San Diego, CA)	300548
CD16	CD16	3G8	BioLegend (San Diego, CA)	302010
Human panel B
CD1c	PerCP-Cy5.5	L161	BioLegend (San Diego, CA)	331514
CD14	PE-Cy7	MøP9	BDBiosciences (San Diego, CA)	562698
CD141	APC	BDCA-3	Miltenyi Biotec	130-098-840
CD20	Alexa700	2H7	BDBiosciences (San Diego, CA)	560631
HLA-DR	APC-H7	G46-6	BDBiosciences (San Diego, CA)	561358
CD11c	BV421	B-ly6	BDBiosciences (San Diego, CA)	560369
CD3e	BV510	UCHT-1	BioLegend (San Diego, CA)	300448
CD117	BV605	104D2	BioLegend (San Diego, CA)	313218
muCD45	BV650	30-F11	BDBiosciences (San Diego, CA)	563410
CD103	BV711	Ber-ACT8	BDBiosciences (San Diego, CA)	563162
huCD45	BV780	HI30	BDBiosciences (San Diego, CA)	563716
